# Dissecting indirect genetic effects from peers in laboratory mice

**DOI:** 10.1101/302349

**Authors:** Amelie Baud, Francesco Paolo Casale, Amanda M. Barkley-Levenson, Nilgoun Farhadi, Charlotte Montillot, Binnaz Yalcin, Jerome Nicod, Abraham A. Palmer, Oliver Stegle

**Affiliations:** European Molecular Biology Laboratory, European Bioinformatics Institute, Wellcome Genome Campus, CB10 1SD Hinxton, Cambridge, UK; Department of Psychiatry, University of California San Diego, La Jolla, CA, 92093, USA; Microsoft Research New England, Cambridge, Massachusetts, USA; INSERM U1231 GAD Laboratory, 21070 Dijon, France; The Francis Crick Institute, London NW1 1AT, UK; Institute for Genomic Medicine, University of California San Diego, La Jolla, CA, 92093, USA; European Molecular Biology Laboratory, Genome Biology Unit, Heidelberg, DE

**Keywords:** Indirect genetic effects, Social genetic effects, Peer effects, Complex traits, Genotype to phenotype, Genome-wide association study

## Abstract

The phenotype of one individual can be affected not only by the individual’s own genotypes (direct genetic effects, DGE) but also by genotypes of interacting partners (indirect genetic effects, IGE). IGE have been detected using polygenic models in multiple species, including laboratory mice and humans. However, the underlying mechanisms remain largely unknown. Genome-wide association studies of IGE (igeGWAS) can point to IGE genes, but have not yet been applied to non-familial IGE arising from “peers” and affecting biomedical phenotypes. In addition, the extent to which igeGWAS will identify loci not identified by dgeGWAS remains an open question. Finally, findings from igeGWAS have not been confirmed by experimental manipulation.

We leveraged a dataset of 170 behavioural, physiological and morphological phenotypes measured in 1,812 genetically heterogeneous laboratory mice to study IGE arising between same-sex, adult, unrelated laboratory mice housed in the same cage. We developed methods for igeGWAS in this context and identified 24 significant IGE loci for 17 phenotypes (FDR < 10%). There was no overlap between IGE loci and DGE loci for the same phenotype, which was consistent with the moderate genetic correlations between DGE and IGE for the same phenotype estimated using polygenic models. Finally, we fine-mapped seven significant IGE loci to individual genes and confirmed, in an experiment with a knockout model, that *Epha4* gives rise to IGE on stress-coping strategy and wound healing.

Our results demonstrate the potential for igeGWAS to identify IGE genes and shed some light into the mechanisms of peer influence.
