## Supplementary Table 2 for "Dissecting indirect genetic effects from peers in laboratory mice"

### Sheet: Aggregate contributions
Supplementary Table 2 Information about each phenotype, aggregate contributions of IGE and DGE, and correlation ⍴ between IGE and DGE
The 28 phenotypes with aggregate contributions of DGE and IGE greater than 5%, on which we focused for tests of ⍴ ≠ 0 and ⍴ ≠ 1, have the corresponding P values shown in bold
Phenotype	Model	Name	Covariates	Sample size	Aggregate contribution IGE (%)	Aggregate contribution DGE (%)	P value aggregate IGE	Q value aggregate IGE	Correlation DGE IGE (⍴)	P value ⍴ ≠ 0	P value ⍴ ≠ 1
LDL Cholesterol (mmol/l)	Clinical biochemistry	Bioch.LDL_BWcorr	Sex,Weight.Diss	1039	22+/-6	14+/-4	1.5e-05	0.0012	0.84 +/- 0.1	5e-05	0.025
Immobility during the first 2 minutes of test, omitting the first 10 seconds (%)	Forced swim test (stress-coping strategy)	FST.Immobility.First2min	Sex	1566	13+/-4	15+/-3	9.9e-06	0.0012	0.53 +/- 0.15	0.0018	0.00066
Mean weight of adrenal glands (g)	Stress	Adrenals.Adrenals_g_BWcorr	Sex,Weight.Hypo	1126	18+/-5	24+/-4	3.7e-05	0.0021	0.73 +/- 0.11	8e-05	0.038
Mean surface at dissection of two 2 square millimeters holes punched through the ears 5 weeks previously (mm^2)	Wound healing	WH.Ears_Area	Sex	1397	17+/-4	17+/-3	0.00018	0.0077	0.65 +/- 0.12	0.001	0.0009
Mean Platelet Volume (fL)	Haematology	Haem.MPV	Sex	1177	14+/-5	10+/-3	0.00031	0.011	1 +/- 0.09	7.4e-05	1
Percentage of Eosinophils (%)	Haematology	Haem.EOS_percent	Sex	1165	17+/-5	2+/-3	0.00065	0.018	1 +/- 0.45	0.01	1
alpha-Amylase (U/l)	Clinical biochemistry	Bioch.Amylase_BWcorr	Sex,Weight.Diss	1050	15+/-5	23+/-5	0.0013	0.032	0.5 +/- 0.17	0.011	0.0069
Immobility during the last 4 minutes of test (%)	Forced swim test (stress-coping strategy)	FST.Immobility.Last4min	Sex	1595	8+/-3	18+/-3	0.0028	0.059	0.41 +/- 0.19	0.031	0.0083
Acute Hypoxic Response (Tidal Volume)	Ventilatory responses to acute hypoxia	Hypoxia.TV_AHR_BWcorr	Sex,Weight.Hypo,Hypoxia.Chamber,Hypoxia.Time.Hour.Minute	1222	11+/-4	8+/-4	0.0051	0.096	-0.06 +/- 0.31	0.86	0.047
Weight of gastrocnemius (g)	Hind limb muscles weight	Muscles.Gast.g_BWcorr	Sex,Weight.Hypo	1364	6+/-3	15+/-4	0.012	0.2	0.57 +/- 0.27	0.029	0.17
Mean Corpuscular Haemoglobin Concentration (g/dL) = (HGB ÷ [RBC x MCV]) x 1000	Haematology	Haem.MCHC	Sex	1118	10+/-5	9+/-4	0.014	0.21	0.66 +/- 0.25	0.024	0.16
Large Platelets (x10E03 cells/µL)	Haematology	Haem.Large_PLT	Sex	1154	9+/-5	13+/-4	0.018	0.25	0.88 +/- 0.15	0.0051	0.39
CD3+/CD8+/CD44+ cells (%)	Analysis of T cell markers (immunology)	FACS.CD3posCD8posCD44pos	Sex	1315	9+/-4	10+/-3	0.023	0.28	0.45 +/- 0.25	0.13	0.033
Haemoglobin Concentration Distribution Width (g/dL)	Haematology	Haem.HDW	Sex	1176	5+/-3	24+/-4	0.023	0.28	0.71 +/- 0.3	0.011	0.51
Length of tail at dissection (mm)	Tail length	Diss.Tail.Length_BWcorr	Sex,Weight.Hypo	1223	7+/-4	15+/-4	0.043	0.48	-0.28 +/- 0.35	0.37	0.19
Off-response (Minute Volume)	Ventilatory responses to acute hypoxia	Hypoxia.MV_Off_response_BWcorr	Sex,Weight.Hypo,Hypoxia.Chamber,Hypoxia.Time.Hour.Minute	1220	4+/-4	15+/-4	0.045	0.48	0.86 +/- 0.35	0.016	0.72
Ratio of CD3+/CD4+ to CD3+/CD8+ cells	Analysis of T cell markers (immunology)	FACS.CD3posCD4CD8Ratio	Sex	1143	9+/-4	32+/-5	0.059	0.56	0.34 +/- 0.18	0.086	0.03
Number of fecal boli counted at the end of test	Open field test (unconditioned anxiety)	OFT.Boli	Sex	1729	3+/-2	3+/-2	0.059	0.56	-1 +/- 0.8	0.054	1
Mean appBMC	Apparent bone mineral content	BMC.Mean	Sex,BMC.osteopetrosis	1582	1+/-2	13+/-3	0.075	0.58	-0.99 +/- 0.98	0.023	1
Midpoint appBMC	Apparent bone mineral content	BMC.Median	Sex,BMC.osteopetrosis	1582	1+/-2	14+/-3	0.068	0.58	-0.99 +/- 0.99	0.02	1
Serotonin measured in blood platelets (nM)	Platelet serotonin	Serotonin.Serotonin_nM_BWcorr	Sex,Weight.Hypo	1278	6+/-4	3+/-3	0.073	0.58	-0.43 +/- 0.71	0.46	0.54
110dB pulse reactivity (ln transformed)	Prepulse inhibition of startle	SPPI.ln_pb_BWcorr	Sex,Weight.Startle	1357	3+/-3	10+/-3	0.067	0.58	1 +/- 0.48	0.024	1
100dB pulse reactivity (ln transformed)	Prepulse inhibition of startle	SPPI.ln_pa_BWcorr	Sex,Weight.Startle	1359	4+/-3	9+/-3	0.083	0.62	1 +/- 0.43	0.028	1
Baseline (Tidal Volume)	Ventilatory responses to acute hypoxia	Hypoxia.TV_Baseline_BWcorr	Sex,Weight.Hypo,Hypoxia.Chamber,Hypoxia.Time.Hour.Minute	1212	3+/-4	12+/-4	0.089	0.63	1 +/- 0.54	0.032	1
Ratio of CD3+/CD44-/CD4+ to CD3+/CD44-/CD8+ cells (%)	Analysis of T cell markers (immunology)	FACS.CD3posCD44negCD4CD8Ratio	Sex	1106	8+/-4	34+/-5	0.095	0.65	0.29 +/- 0.19	0.15	0.045
CD3+/CD8+ cells (%)	Analysis of T cell markers (immunology)	FACS.CD3posCD8pos	Sex	1401	6+/-4	28+/-4	0.12	0.76	0.4 +/- 0.19	0.064	0.094
Body weight (g) at Startle PPI test (~17 weeks of age)	Body weight	Weight.Startle	Sex	1458	1+/-3	22+/-4	0.12	0.76	0.99 +/- 1.02	0.04	1
Aspartate aminotransferase (U/l)	Clinical biochemistry	Bioch.ASAT_BWcorr	Sex,Weight.Diss	889	7+/-5	1+/-4	0.17	0.77	-0.99 +/- 2.17	0.36	1
Calcium (mmol/l)	Clinical biochemistry	Bioch.Calcium_BWcorr	Sex,Weight.Diss	1094	8+/-4	6+/-4	0.15	0.77	0.55 +/- 0.38	0.21	0.34
Chloride (mmol/l)	Clinical biochemistry	Bioch.Chloride_BWcorr	Sex,Weight.Diss	1091	4+/-4	6+/-4	0.17	0.77	1 +/- 0.43	0.059	1
Quantification of match between the distibution of appBMC and a Gaussian distribution	Apparent bone mineral content	BMC.Kurt	Sex,BMC.osteopetrosis	1562	4+/-3	0+/-2	0.17	0.77	-0.33 +/- 28.72	0.95	1
Minimum value of appBMC	Apparent bone mineral content	BMC.Min	Sex,BMC.osteopetrosis	1582	3+/-3	1+/-2	0.15	0.77	-0.99 +/- 1.35	0.1	1
Length of outside boundary of bone	Apparent bone mineral content	BMC.Perim	Sex,BMC.osteopetrosis	1575	4+/-3	21+/-4	0.18	0.77	-0.18 +/- 0.25	0.54	0.14
ECG: P wave duration	Electrocardiography	Cardio.ECG.P_Duration_BWcorr	Sex,Weight.Hypo	945	5+/-5	3+/-4	0.18	0.77	1 +/- 0.83	0.065	1
Ratio of CD3+/CD44+/CD4+ to CD3+/CD44+/CD8+ cells (%)	Analysis of T cell markers (immunology)	FACS.CD3posCD44posCD4CD8Ratio	Sex	1109	8+/-5	19+/-4	0.14	0.77	0.49 +/- 0.23	0.075	0.14
CD45+/CD3-/DX5+ cells (%)	Analysis of T cell markers (immunology)	FACS.CD45posCD3negDX5pos	Sex	1204	7+/-4	21+/-4	0.17	0.77	0.31 +/- 0.22	0.24	0.065
Sustained Hypoxic Response (Minute Volume)	Ventilatory responses to acute hypoxia	Hypoxia.MV_SHR_BWcorr	Sex,Weight.Hypo,Hypoxia.Chamber,Hypoxia.Time.Hour.Minute	1219	2+/-3	14+/-4	0.15	0.77	1 +/- 1.01	0.053	1
Sustained Hypoxic Response (Tidal Volme)	Ventilatory responses to acute hypoxia	Hypoxia.TV_SHR_BWcorr	Sex,Weight.Hypo,Hypoxia.Chamber,Hypoxia.Time.Hour.Minute	1221	6+/-4	17+/-4	0.16	0.77	0.39 +/- 0.28	0.22	0.18
Weight of soleus (g)	Hind limb muscles weight	Muscles.Sol.g_BWcorr	Sex,Weight.Hypo	1355	1+/-3	25+/-4	0.13	0.77	0.99 +/- 1.16	0.045	1
Day-to-day differences in the total amount of sleep over 24h (Dh)	Sleep	Sleep.VAR_24h_BWcorr	Sex,Weight.Hypo	993	6+/-4	2+/-4	0.14	0.77	1 +/- 1.18	0.12	1
Longest continuous sleep episode (min)	Sleep	Sleep.longest_sleep.min_BWcorr	Sex,Weight.Hypo	990	3+/-4	9+/-4	0.19	0.78	1 +/- 0.78	0.082	1
Time spent between the centre and the vicinity of the walls (sec)	Open field test (unconditioned anxiety)	OFT.Open.Time	Sex	1723	5+/-3	6+/-3	0.2	0.81	0.39 +/- 0.35	0.32	0.19
Bone area (mm2)	Apparent bone mineral content	BMC.Area	Sex,BMC.osteopetrosis	1577	2+/-3	4+/-3	0.22	0.83	-0.99 +/- 0.93	0.12	1
Time in closed arms (sec)	Elevated plus maze (unconditioned anxiety)	EPM.ClosedArms.Time_BWcorr	Sex,Weight.Startle	1244	2+/-3	8+/-3	0.22	0.83	-1 +/- 1.18	0.12	1
Time in open arms (sec)	Elevated plus maze (unconditioned anxiety)	EPM.OpenArms.Time_BWcorr	Sex,Weight.Startle	1237	6+/-4	9+/-4	0.23	0.83	-0.14 +/- 0.36	0.7	0.13
CD45+/CD3+/CD4+ cells (%)	Analysis of T cell markers (immunology)	FACS.CD45posCD3posCD4pos	Sex	1170	7+/-4	6+/-4	0.23	0.83	0.47 +/- 0.38	0.31	0.24
Cellular Haemoglobin Concentration Mean (g/L)	Haematology	Haem.CHCM	Sex	1129	5+/-4	8+/-4	0.22	0.83	0.71 +/- 0.33	0.1	0.43
Weight of brain at dissection (g)	Brain weight	Diss.Brain.Weight_BWcorr	Sex,Weight.Hypo	1377	2+/-3	9+/-3	0.24	0.86	0.93 +/- 0.73	0.097	0.93
Alanine Aminotransferse (U/l)	Clinical biochemistry	Bioch.ALAT_BWcorr	Sex,Weight.Diss	1079	3+/-4	14+/-4	0.28	0.91	0.71 +/- 0.52	0.13	0.68
Potassium (mmol/l)	Clinical biochemistry	Bioch.Potassium_BWcorr	Sex,Weight.Diss	901	7+/-5	4+/-4	0.28	0.91	-0.26 +/- 0.73	0.74	0.54
ECG: T wave duration	Electrocardiography	Cardio.ECG.Tpeak_Tend_BWcorr	Sex,Weight.Hypo	1055	6+/-4	4+/-4	0.28	0.91	-0.13 +/- 0.59	0.83	0.34
CD3+/CD4+/CD44+ cells (%)	Analysis of T cell markers (immunology)	FACS.CD3posCD4posCD44pos	Sex	1123	3+/-4	10+/-4	0.27	0.91	-0.43 +/- 0.6	0.36	0.49
Distance travelled in the centre of the arena (cm)	Open field test (unconditioned anxiety)	OFT.Centre.Distance	Sex	1712	1+/-2	6+/-3	0.26	0.91	0.99 +/- 1.06	0.1	1
Number of entries in open arms	Elevated plus maze (unconditioned anxiety)	EPM.OpenArms.Entries_BWcorr	Sex,Weight.Startle	1244	5+/-4	9+/-4	0.31	0.95	-0.27 +/- 0.42	0.53	0.28
Number of short (<1min) sleep episodes expressed per hour of sleep	Sleep	Sleep.short_sleep_BWcorr	Sex,Weight.Hypo	1000	1+/-3	23+/-5	0.3	0.95	0.99 +/- 2.04	0.12	1
Total mouvements (beam breaks) recorded between 20 and 30 minutes	Home cage activity	PAS.Last10	Sex	1672	1+/-2	21+/-3	0.32	0.97	0.99 +/- 1.99	NA	1
Creatinine (enzymatic method, µmol/l)	Clinical biochemistry	Bioch.CreatinineEnzymatic_BWcorr	Sex,Weight.Diss	995	6+/-5	8+/-4	0.34	0.98	0.65 +/- 0.34	0.18	0.36
Standard deviation of appBMC	Apparent bone mineral content	BMC.StdDev	Sex,BMC.osteopetrosis	1554	1+/-2	12+/-3	0.34	0.98	-0.99 +/- 1.88	NA	1
Number of newly formed neurons in the Dentate Gyrus of the Hippocampus (stained by antibody against DCX marker)	Adult neurogenesis	Neuro.DCX_BWcorr	Sex,Weight.Hypo,Neuro.Nb_slices_DCX	1083	7+/-5	12+/-4	0.34	0.98	0.18 +/- 0.33	0.66	0.16
Glucose (mmol)	Clinical biochemistry	Bioch.Glucose_BWcorr	Sex,Weight.Diss	1102	5+/-4	7+/-4	0.39	0.99	0.09 +/- 0.46	0.86	0.19
ECG: PR interval (peak)	Electrocardiography	Cardio.ECG.PR_peak_BWcorr	Sex,Weight.Hypo	1303	5+/-4	5+/-3	0.39	0.99	0.13 +/- 0.49	0.82	0.21
Distance in open arms (cm)	Elevated plus maze (unconditioned anxiety)	EPM.OpenArms.Distance_BWcorr	Sex,Weight.Startle	1232	5+/-4	8+/-4	0.4	0.99	0.04 +/- 0.4	0.92	0.17
CD3+ cells (%)	Analysis of T cell markers (immunology)	FACS.CD3pos	Sex	1409	3+/-3	5+/-3	0.37	0.99	0.78 +/- 0.49	0.2	0.72
CD45+/CD3-/CD19+ cells (%)	Analysis of T cell markers (immunology)	FACS.CD45posCD3negCD19pos	Sex	1218	4+/-4	7+/-3	0.39	0.99	0.69 +/- 0.4	0.2	0.54
Percentage of Large Unstained Cells (%)	Haematology	Haem.LUC_percent	Sex	1157	3+/-4	2+/-3	0.36	0.99	-1 +/- 1.69	0.25	1
Total mouvements (beam breaks) recorded between 0 and 5 minutes	Home cage activity	PAS.First5	Sex	1673	3+/-3	15+/-3	0.36	0.99	0.48 +/- 0.29	NA	0.43
Difference in sleep duration between the 12h intervals with the most and least sleep, respectively (Dh)	Sleep	Sleep.Ampl_BWcorr	Sex,Weight.Hypo	1002	6+/-4	11+/-4	0.4	0.99	0.06 +/- 0.4	0.89	0.19
Difference in time spent asleep between light and dark period (h)	Sleep	Sleep.sDif_LD_BWcorr	Sex,Weight.Hypo	1005	2+/-4	12+/-4	0.4	0.99	1 +/- 0.92	0.18	1
Pseudo Body Mass Index (= Weight.Diss / Tibia.Length^2)	Body weight	Weight.BMI.tibia	Sex	1564	0+/-3	20+/-4	0.4	0.99	0.98 +/- 2.57	0.18	1
Albumin (g/l)	Clinical biochemistry	Bioch.Albumin_BWcorr	Sex,Weight.Diss	1086	0+/-3	15+/-4	1	1	-0.6 +/- 53.66	0.88	1
Alkaline Phosphatase (U/l)	Clinical biochemistry	Bioch.ALP_BWcorr	Sex,Weight.Diss	1049	2+/-3	45+/-5	0.82	1	0 +/- 0.36	1	0.53
Free Fatty Acids (mmol/l)	Clinical biochemistry	Bioch.FreeFattyAcid_BWcorr	Sex,Weight.Diss	1055	0+/-4	6+/-4	0.97	1	-0.64 +/- 11.57	0.83	0.99
Glycerol (µmol/l)	Clinical biochemistry	Bioch.Glycerol_BWcorr	Sex,Weight.Diss	1028	1+/-4	7+/-4	0.57	1	0.99 +/- 1.52	0.29	1
HDL Cholesterol (mmol/l)	Clinical biochemistry	Bioch.HDL_BWcorr	Sex,Weight.Diss	1059	0+/-3	31+/-5	0.94	1	0.77 +/- 16.43	0.73	1
Iron (µmol/l)	Clinical biochemistry	Bioch.Iron_BWcorr	Sex,Weight.Diss	883	0+/-4	7+/-5	0.99	1	0.81 +/- 53.9	0.9	1
Lactate Dehydrogenase (U/l)	Clinical biochemistry	Bioch.LDH_BWcorr	Sex,Weight.Diss	858	3+/-5	8+/-5	0.8	1	-0.17 +/- 0.78	0.83	0.63
Inorganic Phosphate (mmol(l)	Clinical biochemistry	Bioch.Phosphorous_BWcorr	Sex,Weight.Diss	1072	2+/-4	0+/-3	0.68	1	-0.96 +/- 11.11	0.84	0.88
Total Billirubin (µmol/l)	Clinical biochemistry	Bioch.Tot.Billirubin_BWcorr	Sex,Weight.Diss	844	3+/-5	11+/-5	0.64	1	0.45 +/- 0.63	0.42	0.58
Total Cholesterol (mmol/l)	Clinical biochemistry	Bioch.Tot.Cholesterol_BWcorr	Sex,Weight.Diss	1084	0+/-3	32+/-5	0.63	1	0.95 +/- 4.87	0.34	1
Total Protein (g/l)	Clinical biochemistry	Bioch.Tot.Protein_BWcorr	Sex,Weight.Diss	1073	0+/-3	17+/-5	0.98	1	0.81 +/- 43.38	0.83	1
Tryglycerides (mmol/l)	Clinical biochemistry	Bioch.Triglycerides_BWcorr	Sex,Weight.Diss	1088	1+/-4	9+/-4	0.9	1	0.49 +/- 1.43	0.66	0.97
Urea (mmol/l)	Clinical biochemistry	Bioch.Urea_BWcorr	Sex,Weight.Diss	1084	2+/-4	7+/-4	0.56	1	0.72 +/- 0.77	0.32	0.78
Height of smallest rectangle enclosing the bone	Apparent bone mineral content	BMC.Height	Sex,BMC.osteopetrosis	1564	1+/-2	0+/-2	0.94	1	-0.97 +/- 5.83	0.74	1
Osteopetrosis	Apparent bone mineral content	BMC.osteopetrosis	Sex	1582	0+/-2	13+/-3	0.94	1	0.88 +/- 22.88	NA	1
ECG: JT interval	Electrocardiography	Cardio.ECG.JT_Interval_BWcorr	Sex,Weight.Hypo	1101	0+/-3	8+/-4	1	1	-0.24 +/- 41.19	0.98	1
ECG: PR interval (main)	Electrocardiography	Cardio.ECG.PR_main_BWcorr	Sex,Weight.Hypo	1313	0+/-3	9+/-3	1	1	0.15 +/- 1.69	0.95	0.95
ECG: QRS complex (main)	Electrocardiography	Cardio.ECG.QRS_main_BWcorr	Sex,Weight.Hypo	1297	0+/-3	2+/-3	1	1	0.68 +/- 49.77	0.95	1
ECG: QRS complex (peak)	Electrocardiography	Cardio.ECG.QRS_peak_BWcorr	Sex,Weight.Hypo	1287	0+/-3	3+/-3	0.81	1	-0.99 +/- 4.11	0.52	1
ECG: QT interval (main)	Electrocardiography	Cardio.ECG.QT_main_BWcorr	Sex,Weight.Hypo	1111	0+/-3	7+/-4	0.94	1	-0.94 +/- 17.66	0.7	1
ECG: QT interval (main) corrected for heart rate	Electrocardiography	Cardio.ECG.QTcorr_main_BWcorr	Sex,Weight.Hypo	1119	2+/-3	9+/-4	0.5	1	0.82 +/- 0.85	0.24	0.86
ECG: QT interval (peak) corrected for heart rate	Electrocardiography	Cardio.ECG.QTcorr_peak_BWcorr	Sex,Weight.Hypo	1102	0+/-3	8+/-4	0.85	1	0.98 +/- 6.06	0.57	1
Distance in closed arms (cm)	Elevated plus maze (unconditioned anxiety)	EPM.ClosedArms.Distance_BWcorr	Sex,Weight.Startle	1241	0+/-3	12+/-4	0.73	1	0.98 +/- 5.11	0.43	1
Number of entries in closed arms	Elevated plus maze (unconditioned anxiety)	EPM.ClosedArms.Entries_BWcorr	Sex,Weight.Startle	1244	0+/-3	5+/-3	0.98	1	-0.88 +/- 29.63	0.76	1
Total distance (cm)	Elevated plus maze (unconditioned anxiety)	EPM.Total.Distance_BWcorr	Sex,Weight.Startle	1242	0+/-3	17+/-4	0.76	1	0.97 +/- 6.69	0.45	1
CD3+/CD4+ cells (%)	Analysis of T cell markers (immunology)	FACS.CD3posCD4pos	Sex	1165	0+/-4	27+/-4	0.95	1	-0.86 +/- 41.81	0.74	1
CD45+/CD3+/CD8+ cells (%)	Analysis of T cell markers (immunology)	FACS.CD45posCD3posCD8pos	Sex	1353	1+/-3	25+/-4	0.86	1	0.35 +/- 0.87	0.58	0.86
Time freezing during context testing corrected for baseline during training (%) = FC.Context.Freeze - FC.Training.Baseline	Fear conditioning	FC.Context.Freeze.Corrected	Sex,FC.Box.Cue	1635	0+/-2	8+/-3	0.67	1	0.98 +/- 3.73	0.37	1
Time freezing at baseline (before first tone) during cue tes (%)	Fear conditioning	FC.Cue.Baseline	Sex,FC.Box.Cue	1648	0+/-2	5+/-3	0.99	1	-0.63 +/- 46.85	NA	1
Time freezing during tones in cue test corrected for baseline in cue test (%) = FC.Cue.MeanFreeze - FC.Cue.Baseline	Fear conditioning	FC.Cue.MeanFreeze.Corrected	Sex,FC.Box.Cue	1677	3+/-3	3+/-2	0.57	1	0.1 +/- 0.58	0.88	0.29
Time freezing at baseline (before first tone) during training (%)	Fear conditioning	FC.Training.Baseline	Sex,FC.Box.Cue	1626	1+/-2	2+/-2	0.74	1	0.99 +/- 1.69	NA	1
Time freezing at tone prior to shock corrected for baseline during training (%) = FC.Training.UnconditionedFreeze - FC.Training.Baseline	Fear conditioning	FC.Training.UnconditionedFreeze.Corrected	Sex,FC.Box.Cue	1643	1+/-2	7+/-3	0.53	1	0.99 +/- 1.61	NA	1
Absolute Count of Lymphocytes (x10E03 cells/µL) = (%LYMPH ÷ 100) x WBC	Haematology	Haem.abs_lymphs	Sex	1175	1+/-3	6+/-4	0.63	1	0.99 +/- 2.12	0.34	1
Absolute Count of Neutrophils (x10E03 cells/µL) = (%NEUT ÷ 100) x WBC	Haematology	Haem.abs_neuts	Sex	1172	3+/-4	6+/-3	0.42	1	-0.56 +/- 0.97	0.44	0.75
Mean Corpuscular Haemoglobin (pg) = (HGB / RBC) x 10	Haematology	Haem.MCH	Sex	1171	1+/-3	15+/-4	0.77	1	0.38 +/- 0.67	0.51	0.69
Mean Corpuscular Volume (fL)	Haematology	Haem.MCV	Sex	1126	0+/-3	20+/-4	0.98	1	-0.76 +/- 52.74	0.86	1
Percentage of Monocytes (%)	Haematology	Haem.MONO_percent	Sex	1154	0+/-3	13+/-4	1	1	0.66 +/- 60.53	0.86	1
Percentage of Neutrophils (%)	Haematology	Haem.NEUT_percent	Sex	1168	2+/-4	5+/-3	0.89	1	0.07 +/- 0.87	0.93	0.65
Platelets Concentration (%) = (PLT x MPV) ÷ 10 000	Haematology	Haem.PCT	Sex	1171	1+/-4	14+/-4	0.61	1	0.67 +/- 0.8	0.32	0.78
Platelet Distribution Width (%) = 100 x (SD of PLT Volume histogram ÷ MPV)	Haematology	Haem.PDW	Sex	1165	0+/-4	5+/-3	0.79	1	-0.98 +/- 6.47	0.47	1
Platelet Count (x10E03 cells/µL)	Haematology	Haem.PLT	Sex	1167	0+/-3	12+/-4	0.93	1	-0.93 +/- 16.94	0.7	1
Red Blood Cell Distribution Width (%) = 100 x (SD of RBC Volume histogram ÷ MCV)	Haematology	Haem.RDW	Sex	1127	0+/-3	13+/-4	1	1	0.03 +/- 8.33	1	1
White Blood Cells Count from the Basophil Method (x10E03 cells/µL)	Haematology	Haem.WBCB	Sex	1177	0+/-3	5+/-3	0.85	1	0.98 +/- 4.69	0.56	1
White Blood Cells Count from the Peroxidase Method (x10E03 cells/µL)	Haematology	Haem.WBCP	Sex	1177	0+/-3	7+/-4	0.79	1	0.98 +/- 4.6	0.49	1
Acute Hypoxic Response (Respiratory Rate)	Ventilatory responses to acute hypoxia	Hypoxia.f_AHR_BWcorr	Sex,Weight.Hypo,Hypoxia.Chamber,Hypoxia.Time.Hour.Minute	1226	0+/-3	1+/-3	0.98	1	0.91 +/- 23.63	0.77	1
Baseline (Respiratory Rate)	Ventilatory responses to acute hypoxia	Hypoxia.f_Baseline_BWcorr	Sex,Weight.Hypo,Hypoxia.Chamber,Hypoxia.Time.Hour.Minute	1227	0+/-3	9+/-4	0.88	1	0.96 +/- 11.97	0.61	1
Hypoxic Ventilatory Decline (Respiratory Rate)	Ventilatory responses to acute hypoxia	Hypoxia.f_HVD_BWcorr	Sex,Weight.Hypo,Hypoxia.Chamber,Hypoxia.Time.Hour.Minute	1224	0+/-3	16+/-4	1	1	0.16 +/- 22.51	0.98	1
normoxia Recovery (Respiratory Rate)	Ventilatory responses to acute hypoxia	Hypoxia.f_NR_BWcorr	Sex,Weight.Hypo,Hypoxia.Chamber,Hypoxia.Time.Hour.Minute	1219	2+/-3	0+/-3	0.81	1	0.97 +/- 6.52	0.67	1
Off-response (Respiratory Rate)	Ventilatory responses to acute hypoxia	Hypoxia.f_Off_response_BWcorr	Sex,Weight.Hypo,Hypoxia.Chamber,Hypoxia.Time.Hour.Minute	1203	0+/-3	6+/-3	0.9	1	-0.96 +/- 9.32	0.59	1
Sustained Hypoxic Response (Respiratory Rate)	Ventilatory responses to acute hypoxia	Hypoxia.f_SHR_BWcorr	Sex,Weight.Hypo,Hypoxia.Chamber,Hypoxia.Time.Hour.Minute	1227	0+/-3	13+/-4	1	1	-0.42 +/- 49.58	0.91	1
Undershoot (Respiratory Rate)	Ventilatory responses to acute hypoxia	Hypoxia.f_Undershoot_BWcorr	Sex,Weight.Hypo,Hypoxia.Chamber,Hypoxia.Time.Hour.Minute	1224	0+/-3	9+/-4	0.63	1	0.99 +/- 3.95	0.33	1
Acute Hypoxic Response (Minute Volume)	Ventilatory responses to acute hypoxia	Hypoxia.MV_AHR_BWcorr	Sex,Weight.Hypo,Hypoxia.Chamber,Hypoxia.Time.Hour.Minute	1221	2+/-4	3+/-3	0.46	1	1 +/- 0.88	0.21	1
Baseline (Minute Volume)	Ventilatory responses to acute hypoxia	Hypoxia.MV_Baseline_BWcorr	Sex,Weight.Hypo,Hypoxia.Chamber,Hypoxia.Time.Hour.Minute	1217	0+/-4	5+/-3	0.97	1	-0.9 +/- 28.7	0.82	1
Hypoxic Ventilatory Decline (Minute Volume)	Ventilatory responses to acute hypoxia	Hypoxia.MV_HVD_BWcorr	Sex,Weight.Hypo,Hypoxia.Chamber,Hypoxia.Time.Hour.Minute	1221	1+/-3	9+/-4	0.64	1	0.98 +/- 2.28	0.35	0.97
normoxia Recovery (Minute Volume)	Ventilatory responses to acute hypoxia	Hypoxia.MV_NR_BWcorr	Sex,Weight.Hypo,Hypoxia.Chamber,Hypoxia.Time.Hour.Minute	1223	1+/-4	6+/-3	0.52	1	0.99 +/- 1.24	0.25	1
Undershoot (Minute Volume)	Ventilatory responses to acute hypoxia	Hypoxia.MV_Undershoot_BWcorr	Sex,Weight.Hypo,Hypoxia.Chamber,Hypoxia.Time.Hour.Minute	1218	1+/-3	6+/-3	0.48	1	1 +/- 1.22	0.23	1
Hypoxic Ventilatory Decline (Tidal Volume)	Ventilatory responses to acute hypoxia	Hypoxia.TV_HVD_BWcorr	Sex,Weight.Hypo,Hypoxia.Chamber,Hypoxia.Time.Hour.Minute	1220	0+/-3	5+/-3	0.99	1	0.75 +/- 46.27	0.91	1
normoxia Recovery (Tidal Volume)	Ventilatory responses to acute hypoxia	Hypoxia.TV_NR_BWcorr	Sex,Weight.Hypo,Hypoxia.Chamber,Hypoxia.Time.Hour.Minute	1221	1+/-3	5+/-3	0.43	1	0.99 +/- 1.3	0.19	1
Off-response (Tidal Volume)	Ventilatory responses to acute hypoxia	Hypoxia.TV_Off_response_BWcorr	Sex,Weight.Hypo,Hypoxia.Chamber,Hypoxia.Time.Hour.Minute	1211	0+/-4	6+/-3	0.8	1	0.99 +/- 3.42	0.5	1
Undershoot (Tidal Volume)	Ventilatory responses to acute hypoxia	Hypoxia.TV_Undershoot_BWcorr	Sex,Weight.Hypo,Hypoxia.Chamber,Hypoxia.Time.Hour.Minute	1210	0+/-3	16+/-4	1	1	0.48 +/- 53.3	0.91	1
Micronuclei in erythrocytes	Micronuclei in erythrocytes (genome stability)	Micronucleus.Mn.NCE	Sex	1263	1+/-3	30+/-4	0.94	1	0.07 +/- 0.54	0.89	0.75
Weight of extensor digitorum longus (g)	Hind limb muscles weight	Muscles.EDL.g_BWcorr	Sex,Weight.Hypo	1358	3+/-3	20+/-4	0.56	1	-0.09 +/- 0.36	0.79	0.3
Weight of plantaris (g)	Hind limb muscles weight	Muscles.Plant.g_BWcorr	Sex,Weight.Hypo	1365	1+/-3	19+/-4	0.89	1	0.11 +/- 0.52	0.82	0.66
Weight of tibialis anterior (g)	Hind limb muscles weight	Muscles.TA.g_BWcorr	Sex,Weight.Hypo	1364	2+/-3	24+/-4	0.56	1	0.11 +/- 0.33	0.75	0.31
Latency to eat novel food (sec), censored at 360 seconds	Food neophagia (unconditioned anxiety)	Neo.Latency_BWcorr	Sex,Weight.Startle	1378	3+/-3	7+/-3	0.57	1	0.19 +/- 0.44	0.68	0.3
Number of proliferating cells in the Dentate Gyrus of the Hippocampus (stained by antibody against Ki67 marker)	Adult neurogenesis	Neuro.Ki67_BWcorr	Sex,Weight.Hypo,Neuro.Nb_slices_Ki67	1128	3+/-4	8+/-4	0.59	1	-0.18 +/- 0.69	0.77	0.54
Total distance (cm)	Open field test (unconditioned anxiety)	OFT.Arena.Distance	Sex	1716	1+/-2	11+/-3	0.88	1	0.37 +/- 0.98	0.62	0.84
Number of entries in the centre of the arena	Open field test (unconditioned anxiety)	OFT.Centre.Entries	Sex	1716	1+/-2	6+/-3	0.57	1	0.99 +/- 2.04	NA	1
Time spent in the centre of the arena (sec)	Open field test (unconditioned anxiety)	OFT.Centre.Time	Sex	1716	1+/-2	6+/-3	0.52	1	0.83 +/- 1.1	0.28	0.91
Distance travelled while between the centre and the vicinity of the walls(cm)	Open field test (unconditioned anxiety)	OFT.Open.Distance	Sex	1719	3+/-3	7+/-3	0.5	1	0.24 +/- 0.4	0.56	0.29
Distance travelled in the vicinity of the arena's wall (cm)	Open field test (unconditioned anxiety)	OFT.Periphery.Distance	Sex	1709	1+/-2	8+/-3	0.91	1	-0.21 +/- 0.99	0.78	0.78
Total mouvements (beam breaks) recorded for the complete duration of the test (0-30 minutes)	Home cage activity	PAS.Total_Activity	Sex	1672	0+/-2	24+/-3	0.5	1	0.98 +/- 3.11	0.24	1
Percent of total sleep spent in long sleep episodes (%)	Sleep	Sleep.long_sleep.percent_total_BWcorr	Sex,Weight.Hypo	1002	1+/-3	22+/-5	0.45	1	0.99 +/- 2.9	0.2	1
Longest continuous waking episode (h)	Sleep	Sleep.Max_wake_episode.h_BWcorr	Sex,Weight.Hypo	998	0+/-4	0+/-3	1	1	0 +/- 222.95	1	1
Mean time spent asleep during the 12h dark period (h)	Sleep	Sleep.s12h_D_BWcorr	Sex,Weight.Hypo	1008	0+/-4	6+/-4	0.97	1	0.91 +/- 21.73	0.8	1
Mean time spent asleep during the 12h light period (h)	Sleep	Sleep.s12h_L_BWcorr	Sex,Weight.Hypo	1007	0+/-4	7+/-4	0.98	1	-0.88 +/- 38.91	0.83	1
Mean time spent asleep over 24 hours (h)	Sleep	Sleep.s24h_BWcorr	Sex,Weight.Hypo	1008	0+/-4	4+/-4	0.9	1	-0.97 +/- 8.78	0.65	1
Amount of sleep in the first 2 hours after dark onset (min)	Sleep	Sleep.sleep_D_onset_BWcorr	Sex,Weight.Hypo	993	0+/-4	0+/-3	1	1	0 +/- 40.62	0.81	1
Amount of sleep in the first 2 hours after light onset (min)	Sleep	Sleep.sleep_L_onset_BWcorr	Sex,Weight.Hypo	1007	6+/-5	0+/-3	0.43	1	0.94 +/- 14.47	0.76	1
Mid-point of the 12h interval with the most sleep (in hours after light onset)	Sleep	Sleep.T_max_BWcorr	Sex,Weight.Hypo	988	0+/-4	0+/-3	1	1	0 +/- 278.88	0.95	1
Day-to-day differences in amount of sleep during the dark period (Dh)	Sleep	Sleep.VAR_12hD_BWcorr	Sex,Weight.Hypo	993	2+/-4	1+/-4	0.68	1	0.99 +/- 2.21	0.38	1
Day-to-day differences in amount of sleep during the light period (Dh)	Sleep	Sleep.VAR_12hL_BWcorr	Sex,Weight.Hypo	994	3+/-4	0+/-3	0.7	1	-0.94 +/- 20.29	0.78	1
Averaged square of the differences between corresponding 24 hourly values of the two recording days (Dmin2)	Sleep	Sleep.VAR_1h_BWcorr	Sex,Weight.Hypo	993	2+/-4	14+/-5	0.87	1	0.21 +/- 0.64	0.75	0.69
Variance in the 24 hourly values for time spent asleep over 24h	Sleep	Sleep.VAR_BWcorr	Sex,Weight.Hypo	1007	4+/-4	9+/-4	0.63	1	0.18 +/- 0.47	0.7	0.35
Habituation	Prepulse inhibition of startle	SPPI.Habituation_BWcorr	Sex,Weight.Startle	1356	0+/-3	1+/-3	0.93	1	0.98 +/- 4.53	0.71	1
Mean PPI (%)	Prepulse inhibition of startle	SPPI.pc_average_ABC_BWcorr	Sex,Weight.Startle	1345	0+/-3	5+/-3	0.97	1	-0.88 +/- 27.07	0.76	1
PPI to 100dB pulse (mean, %)	Prepulse inhibition of startle	SPPI.pc_average_pA_BWcorr	Sex,Weight.Startle	1339	0+/-3	6+/-3	0.99	1	0.09 +/- 1.44	0.95	0.89
PPI to 110dB pulse (mean, %)	Prepulse inhibition of startle	SPPI.pc_average_pB_BWcorr	Sex,Weight.Startle	1339	0+/-3	1+/-3	0.97	1	-0.91 +/- 21.19	0.8	1
PPI to 120dB pulse (mean, %)	Prepulse inhibition of startle	SPPI.pc_average_pC_BWcorr	Sex,Weight.Startle	1343	1+/-3	8+/-3	0.54	1	-0.73 +/- 1.24	0.33	0.88
Prepulse-elicited reactivity	Prepulse inhibition of startle	SPPI.ppReactivity_BWcorr	Sex,Weight.Startle	1350	0+/-3	9+/-3	0.58	1	0.99 +/- 2.97	0.3	1
Pulse reactivity	Prepulse inhibition of startle	SPPI.pReactivity_BWcorr	Sex,Weight.Startle	1359	1+/-3	14+/-4	0.61	1	0.62 +/- 0.94	0.33	0.8
Slope of PPI (71, 77 and 83dB) to 100dB pulse	Prepulse inhibition of startle	SPPI.slope_pA_BWcorr	Sex,Weight.Startle	1357	1+/-3	6+/-3	0.96	1	0 +/- 0.96	1	0.78
Slope of PPI (71, 77 and 83dB) to 110dB pulse	Prepulse inhibition of startle	SPPI.slope_pB_BWcorr	Sex,Weight.Startle	1354	0+/-3	3+/-3	1	1	-0.75 +/- 42.74	0.88	1
Slope of PPI (71, 77 and 83dB) to 120dB pulse	Prepulse inhibition of startle	SPPI.slope_pC_BWcorr	Sex,Weight.Startle	1347	0+/-3	4+/-3	0.79	1	-0.98 +/- 4.37	0.49	1
Mean of PPI slopes	Prepulse inhibition of startle	SPPI.slpPPI_average_BWcorr	Sex,Weight.Startle	1353	0+/-3	5+/-3	0.96	1	-0.93 +/- 16.75	0.76	1
Length of tibia (mm)	Tibia length	Tibia.Length_BWcorr	Sex,Weight.Hypo	1352	2+/-3	31+/-4	0.74	1	-0.17 +/- 0.41	0.69	0.6
Mean of Weight.Startle, Weight.Hypo, Weight.ECG and Weight.Diss if at least 3 of the 4 measures are available (g)	Body weight	Weight.Average	Sex	1233	0+/-3	21+/-4	0.61	1	0.98 +/- 3.62	0.32	1
Body Mass Index (= Weight.Diss / Diss.Body.Length^2)	Body weight	Weight.BMI.body	Sex	1599	0+/-3	13+/-3	0.65	1	0.98 +/- 4.31	NA	1
Body weight (g) at dissection after overnight fast (~20 weeks of age)	Body weight	Weight.Diss	Sex	1622	0+/-2	18+/-3	0.51	1	0.98 +/- 3.36	NA	1
Body weight (g) at Cardio test (~19 weeks of age)	Body weight	Weight.ECG	Sex	1130	0+/-4	18+/-4	1	1	0 +/- 5.52	1	1
Body weight (g) at Hypoxia test (~18 weeks of age)	Body weight	Weight.Hypo	Sex	1436	0+/-3	19+/-4	0.46	1	0.98 +/- 2.56	0.21	1
