## Supplementary Table 3 for "Dissecting indirect genetic effects from peers in laboratory mice"

### Sheet: IGE loci
Supplementary Table 3 Genome-wide significant IGE associations (per-phenotype FDR < 10%).
Pos (bp) refers to the position of the most significant SNP (in the pruned set used for GWAS) at the locus. The genomic coordinates are on GRCm38/mm10.
Candidate genes: see Methods. Ighv* denotes a large number of Ighv (immunogloblin hypervariable region) genes
Phenotype	Model	Name	Chr	Pos (bp)	logP	% variance	Putative causal genes (see Methods)
Absolute Count of Neutrophils (x10E03 cells/µL) = (%NEUT ÷ 100) x WBC	Haematology	Haem.abs_neuts	1	35731852	5.2	2.1	Hs6st1 Uggt1 Neurl3
Number of proliferating cells in the Dentate Gyrus of the Hippocampus (stained by antibody against Ki67 marker)	Adult neurogenesis	Neuro.Ki67_BWcorr	1	71339531	5	2.3	Abca12
Immobility during the first 2 minutes of test, omitting the first 10 seconds (%)	Forced swim test (stress-coping strategy)	FST.Immobility.First2min	1	76512651	5.2	1.7	Epha4
Chloride (mmol/l)	Clinical biochemistry	Bioch.Chloride_BWcorr	2	9524584	6.1	2	Gata3, Taf3, Atp5c1, Kin, Itih2, Itih5
Averaged square of the differences between corresponding 24 hourly values of the two recording days (Dmin2)	Sleep	Sleep.VAR_1h_BWcorr	3	143576479	5	1.7	Pkn2
Calcium (mmol/l)	Clinical biochemistry	Bioch.Calcium_BWcorr	4	156234293	4.8	1.6	Rnf223 Agrn Isg15 Perm1 Plekhn1 Klhl17 Noc2l Samd11 Vmn2r123 Samd11
Mean time spent asleep during the 12h light period (h)	Sleep	Sleep.s12h_L_BWcorr	6	135208975	4.7	1.7	Ddx47,Gprc5a,Gprc5d,Hebp1,Gsg1
Immobility during the last 4 minutes of test (%)	Forced swim test (stress-coping strategy)	FST.Immobility.Last4min	9	88497500	4.9	1.3	Ripply2 Cyb5r4 Mrap2 Cep162 Tbx18 Nt5e Snx14 Syncrip Zfp949 Trim43a Mthfsl
Total mouvements (beam breaks) recorded between 0 and 5 minutes	Home cage activity	PAS.First5	10	3128239	5.7	1.6	H60c
Number of proliferating cells in the Dentate Gyrus of the Hippocampus (stained by antibody against Ki67 marker)	Adult neurogenesis	Neuro.Ki67_BWcorr	10	19045006	5	2.4	Nhsl1 Hebp2 Arfgef3 Perp Tnfaip3
Osteopetrosis	Apparent bone mineral content	BMC.osteopetrosis	11	7019042	5.9	1.5	Adcy1
Mean time spent asleep during the 12h light period (h)	Sleep	Sleep.s12h_L_BWcorr	11	35487784	4.5	1.8	Slit3
Mean time spent asleep during the 12h dark period (h)	Sleep	Sleep.s12h_D_BWcorr	11	35909978	5.2	1.9	Pank3 Wwc1 Rars Fbll1 Tenm2
Number of newly formed neurons in the Dentate Gyrus of the Hippocampus (stained by antibody against DCX marker)	Adult neurogenesis	Neuro.DCX_BWcorr	12	3176906	6.3	2.6	Rab10os, Rab10
Averaged square of the differences between corresponding 24 hourly values of the two recording days (Dmin2)	Sleep	Sleep.VAR_1h_BWcorr	12	10841326	4.9	1.6	Pgk1-rs7
CD3+/CD4+ cells (%)	Analysis of T cell markers (immunology)	FACS.CD3posCD4pos	12	45005068	5.9	2.4	Nrcam Stxbp6
Quantification of match between the distibution of appBMC and a Gaussian distribution	Apparent bone mineral content	BMC.Kurt	12	113706627	5.3	1.3	Ighv*
normoxia Recovery (Respiratory Rate)	Ventilatory responses to acute hypoxia	Hypoxia.f_NR_BWcorr	12	113742891	5.2	1.8	Ighv*
Mean time spent asleep during the 12h dark period (h)	Sleep	Sleep.s12h_D_BWcorr	13	106698960	5.3	1.8	Rnf180 Htr1a Olfr717-ps1 Dph3b-ps
Calcium (mmol/l)	Clinical biochemistry	Bioch.Calcium_BWcorr	14	21325786	5.2	1.8	Plau Vcl Ap3m1 Adk Kat6b Dupd1 Dusp13 Samd8 Vdac2 Comtd1
Immobility during the last 4 minutes of test (%)	Forced swim test (stress-coping strategy)	FST.Immobility.Last4min	17	71277261	4.8	1.2	Dlgap1 Tgif1 Myl12b Myl12a Myom1 Lpin2 Emilin2 Smchd1
Difference in time spent asleep between light and dark period (h)	Sleep	Sleep.sDif_LD_BWcorr	18	71042115	5.3	2.4	Tcf4 Ccdc68 Rab27b Dynap Stard6 Poli Mbd2
ECG: T wave duration	cardio	Cardio.ECG.Tpeak_Tend_BWcorr	19	18645437	5.2	2.2	Ostf1 Nmrk1 Carnmt1 Trmp6
Mean time spent asleep during the 12h light period (h)	Sleep	Sleep.s12h_L_BWcorr	19	55753132	4.7	2.2	Tectb,Gucy2g,Acsl5,Zdhhc6,Vti1a,Tcf7l2
