## Supplementary Table 4 for "Dissecting indirect genetic effects from peers in laboratory mice"

### Sheet: DGE loci
Supplementary Table 4 Genome-wide significant DGE associations (per-phenotype FDR < 10%).
Pos (bp) refers to the position of the most significant SNP (in the pruned set used for GWAS) at the locus. The genomic coordinates are on GRCm38/mm10.
Phenotype	Model	Name	Chr	Pos (bp)	logP	% variance
Total mouvements (beam breaks) recorded for the complete duration of the test (0-30 minutes)	Home cage activity	PAS.Total_Activity	1	51629731	5.1	1.3
Potassium (mmol/l)	Clinical biochemistry	Bioch.Potassium_BWcorr	1	52555504	5.3	1.8
Time freezing during context testing corrected for baseline during training (%) = FC.Context.Freeze - FC.Training.Baseline	Fear conditioning	FC.Context.Freeze.Corrected	1	77736528	5.2	1.2
Number of newly formed neurons in the Dentate Gyrus of the Hippocampus (stained by antibody against DCX marker)	Adult neurogenesis	Neuro.DCX_BWcorr	1	81823817	4.7	1.4
Percentage of Monocytes (%)	Haematology	Haem.MONO_percent	1	134033142	5.5	1.8
Number of newly formed neurons in the Dentate Gyrus of the Hippocampus (stained by antibody against DCX marker)	Adult neurogenesis	Neuro.DCX_BWcorr	1	135359800	5.7	1.7
Potassium (mmol/l)	Clinical biochemistry	Bioch.Potassium_BWcorr	1	154197290	5	1.8
Total Cholesterol (mmol/l)	Clinical biochemistry	Bioch.Tot.Cholesterol_BWcorr	1	171348802	6.1	1
HDL Cholesterol (mmol/l)	Clinical biochemistry	Bioch.HDL_BWcorr	1	171807383	6.2	1
Micronuclei in erythrocytes	Micronuclei in erythrocytes (genome stability)	Micronucleus.Mn.NCE	2	29855176	4.7	1.1
Total Protein (g/l)	Clinical biochemistry	Bioch.Tot.Protein_BWcorr	2	35915714	4.8	1.2
Weight of extensor digitorum longus (g)	Hind limb muscles weight	Muscles.EDL.g_BWcorr	2	78483905	5	0.9
Ratio of CD3+/CD44+/CD4+ to CD3+/CD44+/CD8+ cells (%)	Analysis of T cell markers (immunology)	FACS.CD3posCD44posCD4CD8Ratio	2	102664583	6.6	2.4
Total Billirubin (µmol/l)	Clinical biochemistry	Bioch.Tot.Billirubin_BWcorr	2	148520233	5.7	1.9
PPI to 120dB pulse (mean, %)	Prepulse inhibition of startle	SPPI.pc_average_pC_BWcorr	3	24504941	5	1.5
CD45+/CD3-/DX5+ cells (%)	Analysis of T cell markers (immunology)	FACS.CD45posCD3negDX5pos	3	116594211	5.4	1.8
Undershoot (Respiratory Rate)	Ventilatory responses to acute hypoxia	Hypoxia.f_Undershoot_BWcorr	3	143988861	4.9	1.6
Mid-point of the 12h interval with the most sleep (in hours after light onset)	Sleep	Sleep.T_max_BWcorr	4	83125852	5	1.9
Length of tibia (mm)	Tibia length	Tibia.Length_BWcorr	4	135208697	5	1.2
Alkaline Phosphatase (U/l)	Clinical biochemistry	Bioch.ALP_BWcorr	4	137738490	133.2	38
Standard deviation of appBMC	Apparent bone mineral content	BMC.StdDev	5	21730402	5	1.6
Quantification of match between the distibution of appBMC and a Gaussian distribution	Apparent bone mineral content	BMC.Kurt	5	24638307	5.8	1.4
Standard deviation of appBMC	Apparent bone mineral content	BMC.StdDev	5	62437506	4.6	0.9
Undershoot (Minute Volume)	Ventilatory responses to acute hypoxia	Hypoxia.MV_Undershoot_BWcorr	5	96603482	4.6	1.3
HDL Cholesterol (mmol/l)	Clinical biochemistry	Bioch.HDL_BWcorr	5	125340942	14.3	2.4
LDL Cholesterol (mmol/l)	Clinical biochemistry	Bioch.LDL_BWcorr	5	125340942	6	1.8
Total Cholesterol (mmol/l)	Clinical biochemistry	Bioch.Tot.Cholesterol_BWcorr	5	125340942	16.3	3
Albumin (g/l)	Clinical biochemistry	Bioch.Albumin_BWcorr	5	141343826	5.2	1.2
Total Protein (g/l)	Clinical biochemistry	Bioch.Tot.Protein_BWcorr	5	141400969	4.3	1.3
Platelets Concentration (%) = (PLT x MPV) ÷ 10 000	Haematology	Haem.PCT	5	146989876	5.1	1.6
Weight of plantaris (g)	Hind limb muscles weight	Muscles.Plant.g_BWcorr	6	17541026	8.4	1.3
Albumin (g/l)	Clinical biochemistry	Bioch.Albumin_BWcorr	6	17541430	26.4	7.4
100dB pulse reactivity (ln transformed)	Prepulse inhibition of startle	SPPI.ln_pa_BWcorr	6	17541430	6.1	1.7
Calcium (mmol/l)	Clinical biochemistry	Bioch.Calcium_BWcorr	6	17543228	6.1	2.1
HDL Cholesterol (mmol/l)	Clinical biochemistry	Bioch.HDL_BWcorr	6	17543228	7	1.1
Weight of tibialis anterior (g)	Hind limb muscles weight	Muscles.TA.g_BWcorr	6	17546337	8.2	1.2
Weight of extensor digitorum longus (g)	Hind limb muscles weight	Muscles.EDL.g_BWcorr	6	17546337	8.4	1.2
Weight of gastrocnemius (g)	Hind limb muscles weight	Muscles.Gast.g_BWcorr	6	17546337	7.3	1.2
Weight of soleus (g)	Hind limb muscles weight	Muscles.Sol.g_BWcorr	6	17546337	18.3	2.7
Total Cholesterol (mmol/l)	Clinical biochemistry	Bioch.Tot.Cholesterol_BWcorr	6	17546337	7.6	1.2
Total Protein (g/l)	Clinical biochemistry	Bioch.Tot.Protein_BWcorr	6	17546337	23.1	8.5
Undershoot (Minute Volume)	Ventilatory responses to acute hypoxia	Hypoxia.MV_Undershoot_BWcorr	6	17605588	4.7	1.1
Undershoot (Minute Volume)	Ventilatory responses to acute hypoxia	Hypoxia.MV_Undershoot_BWcorr	6	94589834	4.6	1.2
Total distance (cm)	Elevated plus maze (unconditioned anxiety)	EPM.Total.Distance_BWcorr	6	110086816	5.1	1.8
Lactate Dehydrogenase (U/l)	Clinical biochemistry	Bioch.LDH_BWcorr	6	124237758	10.8	5.3
Length of tibia (mm)	Tibia length	Tibia.Length_BWcorr	6	146927412	7.5	1.7
Weight of gastrocnemius (g)	Hind limb muscles weight	Muscles.Gast.g_BWcorr	7	24883028	4.9	0.9
Micronuclei in erythrocytes	Micronuclei in erythrocytes (genome stability)	Micronucleus.Mn.NCE	8	33138260	7.9	2.4
Ratio of CD3+/CD44-/CD4+ to CD3+/CD44-/CD8+ cells (%)	Analysis of T cell markers (immunology)	FACS.CD3posCD44negCD4CD8Ratio	8	79492841	4.7	1.3
Number of newly formed neurons in the Dentate Gyrus of the Hippocampus (stained by antibody against DCX marker)	Adult neurogenesis	Neuro.DCX_BWcorr	8	96266817	5.1	1.5
Weight of tibialis anterior (g)	Hind limb muscles weight	Muscles.TA.g_BWcorr	9	110984708	4.7	0.7
Weight of extensor digitorum longus (g)	Hind limb muscles weight	Muscles.EDL.g_BWcorr	9	110984708	5.2	0.7
Osteopetrosis	Apparent bone mineral content	BMC.osteopetrosis	9	114586041	8	1.9
Haemoglobin Concentration Distribution Width (g/dL)	Haematology	Haem.HDW	10	28121794	4.9	1.4
110dB pulse reactivity (ln transformed)	Prepulse inhibition of startle	SPPI.ln_pb_BWcorr	10	57802889	4.8	1.3
Pulse reactivity	Prepulse inhibition of startle	SPPI.pReactivity_BWcorr	10	57802889	7.2	2
110dB pulse reactivity (ln transformed)	Prepulse inhibition of startle	SPPI.ln_pb_BWcorr	10	66785158	4.9	1.3
Prepulse-elicited reactivity	Prepulse inhibition of startle	SPPI.ppReactivity_BWcorr	10	66785158	7.1	2.1
PPI to 100dB pulse (mean, %)	Prepulse inhibition of startle	SPPI.pc_average_pA_BWcorr	10	66785158	5.9	1.8
Mean PPI (%)	Prepulse inhibition of startle	SPPI.pc_average_ABC_BWcorr	10	66807383	5.7	1.7
Pulse reactivity	Prepulse inhibition of startle	SPPI.pReactivity_BWcorr	10	68032356	6.4	1.7
Micronuclei in erythrocytes	Micronuclei in erythrocytes (genome stability)	Micronucleus.Mn.NCE	10	121477912	7.6	1.5
Potassium (mmol/l)	Clinical biochemistry	Bioch.Potassium_BWcorr	10	122671985	5.3	1.6
Calcium (mmol/l)	Clinical biochemistry	Bioch.Calcium_BWcorr	11	7001421	5.3	1.8
Weight of tibialis anterior (g)	Hind limb muscles weight	Muscles.TA.g_BWcorr	11	17626503	6.8	1
Haemoglobin Concentration Distribution Width (g/dL)	Haematology	Haem.HDW	11	32188804	5.5	2.6
Hypoxic Ventilatory Decline (Respiratory Rate)	Ventilatory responses to acute hypoxia	Hypoxia.f_HVD_BWcorr	11	37415484	5.1	1.8
Sustained Hypoxic Response (Respiratory Rate)	Ventilatory responses to acute hypoxia	Hypoxia.f_SHR_BWcorr	11	37415484	5.1	2
Undershoot (Respiratory Rate)	Ventilatory responses to acute hypoxia	Hypoxia.f_Undershoot_BWcorr	11	37550169	5.8	2.1
Micronuclei in erythrocytes	Micronuclei in erythrocytes (genome stability)	Micronucleus.Mn.NCE	11	69550069	6	1.5
Weight of brain at dissection (g)	Brain weight	Diss.Brain.Weight_BWcorr	11	71340464	5.5	1.6
Iron (µmol/l)	Clinical biochemistry	Bioch.Iron_BWcorr	11	78363699	5.4	2.2
Platelet Count (x10E03 cells/µL)	Haematology	Haem.PLT	11	96428140	5.7	2.1
Red Blood Cell Distribution Width (%) = 100 x (SD of RBC Volume histogram ÷ MCV)	Haematology	Haem.RDW	11	96588407	7.3	3.2
Haemoglobin Concentration Distribution Width (g/dL)	Haematology	Haem.HDW	11	96721053	9.2	4.3
Osteopetrosis	Apparent bone mineral content	BMC.osteopetrosis	11	96721053	15.1	5.1
Standard deviation of appBMC	Apparent bone mineral content	BMC.StdDev	11	96773005	4.8	1.6
Quantification of match between the distibution of appBMC and a Gaussian distribution	Apparent bone mineral content	BMC.Kurt	11	96773005	5.2	1.2
Midpoint appBMC	Apparent bone mineral content	BMC.Median	11	96988380	9.4	2.7
Mean appBMC	Apparent bone mineral content	BMC.Mean	11	96988380	9.7	2.7
Platelets Concentration (%) = (PLT x MPV) ÷ 10 000	Haematology	Haem.PCT	11	97045902	5.6	2.1
CD45+/CD3-/CD19+ cells (%)	Analysis of T cell markers (immunology)	FACS.CD45posCD3negCD19pos	11	98269800	5.5	1.9
CD3+ cells (%)	Analysis of T cell markers (immunology)	FACS.CD3pos	11	98407962	5.6	1.6
CD3+/CD4+/CD44+ cells (%)	Analysis of T cell markers (immunology)	FACS.CD3posCD4posCD44pos	11	99894346	4.8	1.6
Hypoxic Ventilatory Decline (Respiratory Rate)	Ventilatory responses to acute hypoxia	Hypoxia.f_HVD_BWcorr	11	104096801	4.5	1.3
Total Protein (g/l)	Clinical biochemistry	Bioch.Tot.Protein_BWcorr	11	104596251	4.6	1.1
Total Protein (g/l)	Clinical biochemistry	Bioch.Tot.Protein_BWcorr	11	110091829	4.2	1.1
Difference in time spent asleep between light and dark period (h)	Sleep	Sleep.sDif_LD_BWcorr	12	76307074	5.1	1.8
Length of tibia (mm)	Tibia length	Tibia.Length_BWcorr	12	83594166	5.4	1.3
Total mouvements (beam breaks) recorded between 20 and 30 minutes	Home cage activity	PAS.Last10	13	7309099	6.3	2.2
Total mouvements (beam breaks) recorded between 20 and 30 minutes	Home cage activity	PAS.Total_Activity	13	8142624	5.5	1.9
Weight of soleus (g)	Hind limb muscles weight	Muscles.Sol.g_BWcorr	13	16043127	5.6	1.1
Weight of soleus (g)	Hind limb muscles weight	Muscles.Sol.g_BWcorr	13	114380294	8.6	1.7
PPI to 120dB pulse (mean, %)	Prepulse inhibition of startle	SPPI.pc_average_pC_BWcorr	13	116103024	5.1	1.7
Hypoxic Ventilatory Decline (Respiratory Rate)	Ventilatory responses to acute hypoxia	Hypoxia.f_HVD_BWcorr	13	117859218	5.3	1.6
Hypoxic Ventilatory Decline (Minute Volume)	Ventilatory responses to acute hypoxia	Hypoxia.MV_HVD_BWcorr	14	11140357	5.9	2
Slope of PPI (71, 77 and 83dB) to 120dB pulse	prepulse inhibition of startle	SPPI.slope_pC_BWcorr	14	57562679	5.1	1.5
Percentage of Monocytes (%)	Haematology	Haem.MONO_percent	14	75810895	5.2	1.7
Mean time spent asleep during the 12h light period (h)	Sleep	Sleep.s12h_L_BWcorr	14	98879205	6.1	2.6
Serotonin measured in blood platelets (nM)	Platelet serotonin	Serotonin.Serotonin_nM_BWcorr	15	15942806	5	0.2
Serotonin measured in blood platelets (nM)	Platelet serotonin	Serotonin.Serotonin_nM_BWcorr	15	18956130	5.3	0.8
Hypoxic Ventilatory Decline (Respiratory Rate)	Ventilatory responses to acute hypoxia	Hypoxia.f_HVD_BWcorr	17	4390326	5	1.5
Total Protein (g/l)	Clinical biochemistry	Bioch.Tot.Protein_BWcorr	17	33686201	4.8	2.8
Ratio of CD3+/CD44+/CD4+ to CD3+/CD44+/CD8+ cells (%)	Analysis of T cell markers (immunology)	FACS.CD3posCD44posCD4CD8Ratio	17	33925232	8	3.8
CD3+/CD8+ cells (%)	Analysis of T cell markers (immunology)	FACS.CD3posCD8pos	17	33993279	28.2	14.5
CD3+ cells (%)	Analysis of T cell markers (immunology)	FACS.CD3pos	17	34151475	5	1.5
CD45+/CD3-/DX5+ cells (%)	Analysis of T cell markers (immunology)	FACS.CD45posCD3negDX5pos	17	34284719	11.1	6.1
Ratio of CD3+/CD44-/CD4+ to CD3+/CD44-/CD8+ cells (%)	Analysis of T cell markers (immunology)	FACS.CD3posCD44negCD4CD8Ratio	17	34299058	31.4	19.1
CD45+/CD3+/CD8+ cells (%)	Analysis of T cell markers (immunology)	FACS.CD45posCD3posCD8pos	17	34370716	26.8	14.4
Ratio of CD3+/CD4+ to CD3+/CD8+ cells	Analysis of T cell markers (immunology)	FACS.CD3posCD4CD8Ratio	17	34445979	26.9	16.3
Haemoglobin Concentration Distribution Width (g/dL)	Haematology	Haem.HDW	17	34550545	4.7	3
CD3+/CD4+ cells (%)	Analysis of T cell markers (immunology)	FACS.CD3posCD4pos	17	34887946	17.3	9.9
Micronuclei in erythrocytes	Micronuclei in erythrocytes (genome stability)	Micronucleus.Mn.NCE	17	35599457	4.5	1.9
CD3+/CD4+/CD44+ cells (%)	Analysis of T cell markers (immunology)	FACS.CD3posCD4posCD44pos	17	36205117	4.8	2.1
Number of proliferating cells in the Dentate Gyrus of the Hippocampus (stained by antibody against Ki67 marker)	Adult neurogenesis	Neuro.Ki67_BWcorr	17	70376931	5.4	1.7
Minimum value of appBMC	Apparent bone mineral content	BMC.Min	18	38784685	5.5	1.4
Standard deviation of appBMC	Apparent bone mineral content	BMC.StdDev	18	38818048	7.4	2
Mean appBMC	Apparent bone mineral content	BMC.Mean	18	39377132	4.9	1
Iron (µmol/l)	Clinical biochemistry	Bioch.Iron_BWcorr	19	9943981	5.1	2
Weight of tibialis anterior (g)	Hind limb muscles weight	Muscles.TA.g_BWcorr	19	25747201	5.9	1.1
